# Elucidation of global and local genomic epidemiology of *Salmonella enterica* serovar Enteritidis through multilevel genome typing

**DOI:** 10.1101/2020.06.30.169953

**Authors:** Lijuan Luo, Michael Payne, Sandeep Kaur, Dalong Hu, Liam Cheney, Sophie Octavia, Qinning Wang, Mark M. Tanaka, Vitali Sintchenko, Ruiting Lan

## Abstract

*Salmonella enterica* serovar Enteritidis is a major cause of foodborne *Salmonella* infections and outbreaks in humans. Effective surveillance and timely outbreak detection are essential for public health control. Multilevel genome typing (MGT) with multiple levels of resolution has been previously demonstrated as a promising tool for this purpose. In this study, we developed MGT with nine levels for *S.* Enteritidis and characterised the genomic epidemiology of *S.* Enteritidis in detail. We examined 26,670 publicly available *S*. Enteritidis genome sequences from isolates spanning 101 years from 86 countries to reveal their spatial and temporal distributions. Using the lower resolution MGT levels, globally prevalent and regionally restricted sequence types (STs) were identified; avian associated MGT4-STs were found that were common in human cases in the USA were identified; temporal trends were observed in the UK with MGT5-STs from 2014 to 2018, revealing both long lived endemic STs and the rapid expansion of new STs. Using MGT3 to MGT6, we identified MDR associated STs at various MGT levels, which improves precision of detection and global tracking of MDR clones. We also found that the majority of the global *S*. Enteritidis population fell within two predominant lineages, which had significantly different propensity of causing large scale outbreaks. An online open MGT database has been established for unified international surveillance of *S*. Enteritidis. We demonstrated that MGT provides a flexible and high-resolution genome typing tool for *S*. Enteritidis surveillance and outbreak detection.

**Impact statement:** *Salmonella enterica* serovar Enteritidis is a common foodborne pathogen that can cause large outbreaks. Surveillance and high-resolution typing are essential for outbreak prevention and control. Genome sequencing offers unprecedented power for these purposes and a standardised method or platform for the interpretation, comparison and communication of genomic typing data is highly desirable. In this work, we developed a genomic typing scheme called Multilevel Genome Typing (MGT) for *S*. Enteritidis. We analysed 26,670 publicly available genomes of *S.* Enteritidis using MGT. We characterised the geographic and temporal distribution of S. Enteritidis MGT types as well as their association with multidrug resistance (MDR) and virulence genes. A publicly available MGT database for *S*. Enteritidis was established, which has the potential facilitate the unified global public health surveillance for this pathogen.

**Data Summary:**

1. The MGT database for *S.* Enteritidis is available at https://mgtdb.unsw.edu.au/enteritidis/.
2. All accession numbers of the public available genomes were available in the MGT database and Data Set S1, Tab 1. And there were no newly sequenced data in this study.
3. Supplementary material: Supplementary Fig. S1 to S7, supplementary methods and supporting results about the evaluation of potential repeat sequencing bias.
4. Data Set S1: Supporting tables of the main results.
5. Data Set S2. Supporting tables of the repeat sequencing bias evaluation by removing the potential repeat sequencing isolates. Note outbreak isolates may also be removed.
