## Supplementary material for "Elucidation of global and local genomic epidemiology of *Salmonella enterica* serovar Enteritidis through multilevel genome typing": Data Set S2

### Sheet: Tab 1
Data Set S2, Tab 1. Top MGT4 CCs in different continents before and after sampling.
		No. of isolates (>= 10)			Rank
Continent	MGT4 CCs	Before	After	%	Before	After				MGT4 CCs	Africa	Asia	Europe	North America	Oceania	South America
Africa	CC16	196	179	0.913265	1	1				CC292	13
Africa	CC1	164	158	0.963415	2	2				CC378			16
Africa	CC13	67	60	0.895522	3	3				CC50					19
Africa	CC11	58	57	0.982759	4	4				CC480			26
Africa	CC292	22	13	0.590909	5	5				CC386			28
Africa	Others	46	46	1						CC356			30
Asia	CC1	179	153	0.854749	1	1				CC69		12	19
Asia	CC69	19	12	0.631579	2	3				CC167				33
Asia	CC101	16	13	0.8125	3	2				CC295				35
Asia	Others	29	28	0.965517						CC768				37
Europe	CC1	4687	4150	0.885428	1	1				CC141				39
Europe	CC13	4627	3625	0.783445	2	2				CC49					45
Europe	CC5	316	312	0.987342	3	3				CC20				52
Europe	CC30	121	109	0.900826	4	4				CC11	57
Europe	CC356	38	30	0.789474	5	6				CC101		13		49
Europe	CC150	32	30	0.9375	6	5				CC30			109
Europe	CC386	28	28	1	7	7				CC129				178
Europe	CC480	28	26	0.928571	8	8				CC16	179
Europe	CC378	24	16	0.666667	9	12				CC150			30	175
Europe	CC69	20	19	0.95	10	9				CC5			312
Europe	Others	433	398	0.919169						CC1	158	153	4150	2025	209	319
North America	CC13	9709	8302	0.855083	1	1				CC13	60		3625	8302		31
North America	CC1	2474	2025	0.818513	2	2
North America	CC150	294	175	0.595238	3	4
North America	CC129	192	178	0.927083	4	3
North America	CC20	61	52	0.852459	5	5
North America	CC101	60	49	0.816667	6	6
North America	CC167	46	33	0.717391	7	10
North America	CC141	40	39	0.975	8	7
North America	CC768	38	37	0.973684	9	8
North America	CC295	37	35	0.945946	10	9
North America	Others	388	349	0.899485
Oceania	CC1	212	209	0.985849	1	1
Oceania	CC49	45	45	1	2	2
Oceania	CC50	19	19	1	3	3
Oceania	Others	54	52	0.962963
South America	CC1	335	319	0.952239	1	1
South America	CC13	33	31	0.939394	2	2
South America	Others	20	19	0.95

### Sheet: Tab 2
Data Set S2, Tab 2. Top MGT4 STs in different continents before and after sampling.
		No. of isolates (>= 10)			Rank
Continent	MGT4 STs	Before	After	%	Before	After						MGT4 STs	Africa	Asia	Europe	North America	Oceania	South America
Africa	ST16	185	168	0.908108	1	1						ST1247						10
Africa	ST15	75	71	0.946667	2	2						ST2	10
Africa	ST11	37	37	1	3	3						ST51					10
Africa	ST58	27	23	0.851852	4	5						ST65		10
Africa	ST106	26	25	0.961538	5	4						ST69		11
Africa	ST107	20	20	1	6	6						ST292	11
Africa	ST292	20	11	0.55	7	8						ST506					12
Africa	ST25	14	12	0.857143	8	7						ST276						13
Africa	ST2	10	10	1	9	9						ST275						17
Africa	Others	139	136	0.978417								ST27					19
Asia	ST15	105	96	0.914286	1	1						ST273						20
Asia	ST65	23	10	0.434783	2	3						ST107	20
Asia	ST69	18	11	0.611111	3	2						ST106	25
Asia	Others	97	89	0.917526								ST11	37
Europe	ST15	2269	2018	0.889379	1	1						ST2060				37
Europe	ST25	1809	1344	0.742952	2	2						ST49					37
Europe	ST13	743	547	0.736205	3	3						ST66			49
Europe	ST100	343	321	0.93586	4	4						ST989			51
Europe	ST31	270	216	0.8	5	5						ST47			51
Europe	ST326	195	173	0.887179	6	7						ST129				51
Europe	ST24	193	189	0.979275	7	6						ST355			53
Europe	ST29	185	125	0.675676	8	10						ST144				55
Europe	ST171	181	160	0.883978	9	8						ST278				66
Europe	ST208	173	133	0.768786	10	9						ST406				70
Europe	ST163	128	111	0.867188	11	11						ST316				71
Europe	ST17	117	106	0.905983	12	12						ST357			72
Europe	ST58	105	97	0.92381	13	13						ST237			72
Europe	ST373	98	77	0.785714	14	14						ST373			77
Europe	ST357	93	72	0.774194	15	16						ST1009				87
Europe	ST237	75	72	0.96	16	15						ST17			106
Europe	ST355	68	53	0.779412	17	17						ST416				113
Europe	ST989	68	51	0.75	18	19						ST58	23		97
Europe	ST47	56	51	0.910714	19	18						ST29			125
Europe	ST66	56	49	0.875	20	20						ST198				128
Europe	Others	3129	2780	0.888463								ST160				130
North America	ST99	3075	2746	0.893008	1	1						ST208			133
North America	ST136	1972	1552	0.787018	2	2						ST150				143
North America	ST135	1428	1245	0.871849	3	3						ST370				167
North America	ST171	554	483	0.871841	4	4						ST16	168
North America	ST163	500	326	0.652	5	7						ST326			173
North America	ST15	469	415	0.884861	6	5						ST24			189
North America	ST25	457	353	0.772429	7	6						ST396				209
North America	ST396	291	209	0.718213	8	8						ST31			216
North America	ST370	254	167	0.65748	9	9						ST100			321			10
North America	ST150	251	143	0.569721	10	10						ST163			111	326
North America	ST198	142	128	0.901408	11	12						ST13			547
North America	ST160	140	130	0.928571	12	11						ST171			160	483
North America	ST416	119	113	0.94958	13	13						ST135				1245
North America	ST1009	95	87	0.915789	14	14						ST136				1552
North America	ST2060	79	37	0.468354	15	24						ST25	12		1344	353
North America	ST278	75	66	0.88	16	17						ST99				2746
North America	ST316	73	71	0.972603	17	15						ST15	71	96	2018	415	85	189
North America	ST406	72	70	0.972222	18	16
North America	ST144	59	55	0.932203	19	18
North America	ST129	58	51	0.87931	20	19
North America	Others	3176	2815	0.886335
Oceania	ST15	86	85	0.988372	1	1
Oceania	ST49	37	37	1	2	2
Oceania	ST27	19	19	1	3	3
Oceania	ST506	12	12	1	4	4
Oceania	ST51	10	10	1	5	5
Oceania	Others	166	162	0.975904
South America	ST15	196	189	0.964286	1	1
South America	ST273	21	20	0.952381	2	2
South America	ST275	18	17	0.944444	3	3
South America	ST276	16	13	0.8125	4	4
South America	ST100	10	10	1	5	5
South America	ST1247	10	10	1	6	6
South America	Others	117	110	0.940171

### Sheet: Tab 3
Data Set S2, Tab 3. Top MGT5 STs in the USA before and after sampling.
		No. of isolates (>= 10)			Rank
MGT4 CCs/Source type/States	MGT5 STs	Before	After	%	Before	After
CC13_Avian_Alabama	99	69	68	0.985507	1	1
CC13_Avian_Alabama	136	39	39	1	2	2
CC13_Avian_Alabama	135	14	12	0.857143	3	3
CC13_Avian_Alabama	25	2	2	1	4	4
CC13_Avian_Arizona	99	2	2	1	1	1
CC13_Avian_Arizona	135	2	1	0.5	1	2
CC13_Avian_Arkansas	99	44	44	1	1	1
CC13_Avian_Arkansas	135	31	31	1	2	2
CC13_Avian_Arkansas	136	17	17	1	3	3
CC13_Avian_Arkansas	198	7	7	1	4	4
CC13_Avian_Arkansas	396	3	3	1	5	5
CC13_Avian_Arkansas	25	1	1	1	6	6
CC13_Avian_California	99	48	47	0.979167	1	1
CC13_Avian_California	135	27	26	0.962963	2	2
CC13_Avian_California	396	22	19	0.863636	3	3
CC13_Avian_California	136	16	15	0.9375	4	4
CC13_Avian_California	198	1	1	1	5	5
CC13_Avian_Colorado	99	37	36	0.972973	1	1
CC13_Avian_Colorado	136	5	5	1	2	2
CC13_Avian_Colorado	135	4	4	1	3	3
CC13_Avian_Colorado	25	1	1	1	4	4
CC13_Avian_Connecticut	99	11	11	1	1	1
CC13_Avian_Connecticut	135	10	9	0.9	2	2
CC13_Avian_Connecticut	136	3	3	1	3	3
CC13_Avian_Connecticut	25	1	1	1	4	4
CC13_Avian_Delaware	136	2	2	1	1	1
CC13_Avian_Delaware	99	1	1	1	2	2
CC13_Avian_Florida	136	4	4	1	1	1
CC13_Avian_Florida	99	3	3	1	2	2
CC13_Avian_Florida	160	3	3	1	2	2
CC13_Avian_Florida	135	2	2	1	4	4
CC13_Avian_Georgia	99	71	69	0.971831	1	1
CC13_Avian_Georgia	135	20	20	1	2	2
CC13_Avian_Georgia	136	19	19	1	3	3
CC13_Avian_Georgia	198	9	7	0.777778	4	4
CC13_Avian_Georgia	160	2	2	1	5	5
CC13_Avian_Illinois	99	14	14	1	1	1
CC13_Avian_Illinois	136	12	12	1	2	2
CC13_Avian_Illinois	135	11	9	0.818182	3	3
CC13_Avian_Illinois	160	2	2	1	4	4
CC13_Avian_Illinois	396	1	1	1	5	5
CC13_Avian_Indiana	136	5	5	1	1	1
CC13_Avian_Indiana	99	2	2	1	2	2
CC13_Avian_Indiana	135	2	2	1	2	2
CC13_Avian_Indiana	396	2	2	1	2	2
CC13_Avian_Iowa	99	23	23	1	1	1
CC13_Avian_Iowa	135	5	5	1	2	2
CC13_Avian_Kansas	135	4	4	1	1	1
CC13_Avian_Kansas	99	2	2	1	2	2
CC13_Avian_Kansas	396	2	2	1	2	2
CC13_Avian_Kentucky	99	7	7	1	1	1
CC13_Avian_Kentucky	135	2	2	1	2	2
CC13_Avian_Kentucky	25	1	1	1	3	3
CC13_Avian_Kentucky	136	1	1	1	3	3
CC13_Avian_Kentucky	198	1	1	1	3	3
CC13_Avian_Louisiana	135	5	5	1	1	1
CC13_Avian_Louisiana	99	3	3	1	2	2
CC13_Avian_Louisiana	136	2	2	1	3	3
CC13_Avian_Louisiana	160	1	1	1	4	4
CC13_Avian_Maine	99	13	11	0.846154	1	1
CC13_Avian_Maine	136	1	1	1	2	2
CC13_Avian_Maryland	99	35	35	1	1	1
CC13_Avian_Maryland	135	3	3	1	2	2
CC13_Avian_Maryland	25	1	1	1	3	3
CC13_Avian_Maryland	136	1	1	1	3	3
CC13_Avian_Massachusetts	136	10	10	1	1	1
CC13_Avian_Massachusetts	99	7	7	1	2	2
CC13_Avian_Michigan	99	8	7	0.875	1	1
CC13_Avian_Michigan	136	5	5	1	2	2
CC13_Avian_Michigan	396	2	2	1	3	3
CC13_Avian_Michigan	25	1	1	1	4	4
CC13_Avian_Michigan	135	1	1	1	4	4
CC13_Avian_Michigan	198	1	1	1	4	4
CC13_Avian_Minnesota	99	83	70	0.843373	1	1
CC13_Avian_Minnesota	135	22	22	1	2	2
CC13_Avian_Minnesota	136	4	4	1	3	3
CC13_Avian_Minnesota	396	1	1	1	4	4
CC13_Avian_Mississippi	135	16	16	1	1	1
CC13_Avian_Mississippi	136	13	13	1	2	2
CC13_Avian_Mississippi	99	11	11	1	3	3
CC13_Avian_Mississippi	198	2	2	1	4	4
CC13_Avian_Missouri	99	13	13	1	1	1
CC13_Avian_Missouri	135	13	13	1	1	1
CC13_Avian_Missouri	396	1	1	1	3	3
CC13_Avian_Nebraska	99	11	11	1	1	1
CC13_Avian_Nebraska	135	5	5	1	2	2
CC13_Avian_Nebraska	396	1	1	1	3	3
CC13_Avian_New Jersey	99	14	14	1	1	1
CC13_Avian_New Jersey	135	5	4	0.8	2	2
CC13_Avian_New Jersey	136	3	3	1	3	3
CC13_Avian_New Mexico	99	24	21	0.875	1	1
CC13_Avian_New Mexico	135	14	13	0.928571	2	2
CC13_Avian_New York	99	40	39	0.975	1	1
CC13_Avian_New York	135	5	5	1	2	2
CC13_Avian_New York	136	2	2	1	3	3
CC13_Avian_North Carolina	99	26	26	1	1	1
CC13_Avian_North Carolina	198	5	5	1	2	2
CC13_Avian_North Carolina	135	4	4	1	3	3
CC13_Avian_North Carolina	136	3	2	0.666667	4	4
CC13_Avian_North Carolina	25	1	1	1	5	5
CC13_Avian_North Dakota	136	3	3	1	1	1
CC13_Avian_North Dakota	99	2	2	1	2	2
CC13_Avian_Ohio	99	31	28	0.903226	1	1
CC13_Avian_Ohio	25	12	12	1	2	2
CC13_Avian_Ohio	396	12	12	1	2	2
CC13_Avian_Ohio	135	6	6	1	4	4
CC13_Avian_Ohio	136	2	2	1	5	5
CC13_Avian_Oklahoma	99	14	14	1	1	1
CC13_Avian_Oklahoma	136	5	4	0.8	2	2
CC13_Avian_Oklahoma	135	3	3	1	3	3
CC13_Avian_Oklahoma	25	1	1	1	4	4
CC13_Avian_Oklahoma	198	1	1	1	4	4
CC13_Avian_Oregon	99	39	34	0.871795	1	1
CC13_Avian_Oregon	136	2	2	1	2	2
CC13_Avian_Oregon	25	1	1	1	3	3
CC13_Avian_Pennsylvania	99	26	25	0.961538	1	1
CC13_Avian_Pennsylvania	135	3	3	1	2	2
CC13_Avian_Pennsylvania	136	2	2	1	3	3
CC13_Avian_Pennsylvania	25	1	1	1	4	4
CC13_Avian_Pennsylvania	396	1	1	1	4	4
CC13_Avian_South Carolina	136	27	27	1	1	1
CC13_Avian_South Carolina	99	15	15	1	2	2
CC13_Avian_South Dakota	135	4	4	1	1	1
CC13_Avian_South Dakota	136	1	1	1	2	2
CC13_Avian_Tennessee	99	7	7	1	1	1
CC13_Avian_Tennessee	135	6	6	1	2	2
CC13_Avian_Tennessee	136	3	3	1	3	3
CC13_Avian_Tennessee	160	1	1	1	4	4
CC13_Avian_Texas	99	23	23	1	1	1
CC13_Avian_Texas	136	15	15	1	2	2
CC13_Avian_Texas	135	5	5	1	3	3
CC13_Avian_Texas	198	1	1	1	4	4
CC13_Avian_Utah	135	1	1	1	1	1
CC13_Avian_Vermont	99	1	1	1	1	1
CC13_Avian_Virginia	136	15	15	1	1	1
CC13_Avian_Virginia	99	11	11	1	2	2
CC13_Avian_Virginia	135	1	1	1	3	3
CC13_Avian_Virginia	198	1	1	1	3	3
CC13_Avian_Virginia	396	1	1	1	3	3
CC13_Avian_Washington	136	32	32	1	1	1
CC13_Avian_Washington	99	27	25	0.925926	2	2
CC13_Avian_Washington	135	21	20	0.952381	3	3
CC13_Avian_Washington	396	3	2	0.666667	4	4
CC13_Avian_Washington	25	1	1	1	5	5
CC13_Avian_Washington	198	1	1	1	5	5
CC13_Avian_West Virginia	99	1	1	1	1	1
CC13_Avian_Wisconsin	99	6	6	1	1	1
CC13_Avian_Wisconsin	135	1	1	1	2	2
CC13_Avian_Wisconsin	136	1	1	1	2	2
CC13_Human_Arizona	99	11	6	0.545455	1	1
CC13_Human_Arizona	25	8	3	0.375	2	2
CC13_Human_California	99	1	1	1	1	1
CC13_Human_Colorado	25	1	1	1	1	1
CC13_Human_Colorado	99	1	1	1	1	1
CC13_Human_Connecticut	136	9	3	0.333333	1	1
CC13_Human_Florida	160	3	3	1	1	1
CC13_Human_Florida	136	1	1	1	2	2
CC13_Human_Georgia	136	2	2	1	1	1
CC13_Human_Iowa	99	5	5	1	1	1
CC13_Human_Iowa	25	4	4	1	2	2
CC13_Human_Iowa	135	3	3	1	3	3
CC13_Human_Massachusetts	135	3	2	0.666667	1	1
CC13_Human_Massachusetts	99	1	1	1	2	2
CC13_Human_Massachusetts	136	1	1	1	2	2
CC13_Human_Michigan	99	6	6	1	1	1
CC13_Human_Michigan	25	1	1	1	2	2
CC13_Human_Michigan	136	1	1	1	2	2
CC13_Human_Minnesota	99	147	132	0.897959	1	1
CC13_Human_Minnesota	135	103	97	0.941748	2	2
CC13_Human_Minnesota	136	53	46	0.867925	3	3
CC13_Human_Minnesota	160	23	22	0.956522	4	4
CC13_Human_Minnesota	25	21	21	1	5	5
CC13_Human_Minnesota	198	6	6	1	6	6
CC13_Human_Missouri	25	1	1	1	1	1
CC13_Human_Missouri	99	1	1	1	1	1
CC13_Human_New Jersey	99	2	2	1	1	1
CC13_Human_New York	99	259	247	0.953668	1	1
CC13_Human_New York	135	70	59	0.842857	2	2
CC13_Human_New York	136	59	54	0.915254	3	3
CC13_Human_New York	160	47	42	0.893617	4	4
CC13_Human_New York	25	24	17	0.708333	5	5
CC13_Human_New York	198	5	5	1	6	6
CC13_Human_North Carolina	99	2	2	1	1	1
CC13_Human_Ohio	99	2	2	1	1	1
CC13_Human_Ohio	135	2	1	0.5	1	2
CC13_Human_Oregon	99	44	43	0.977273	1	1
CC13_Human_Oregon	135	17	16	0.941176	2	2
CC13_Human_Oregon	198	3	3	1	3	3
CC13_Human_Oregon	25	2	2	1	4	4
CC13_Human_Oregon	136	1	1	1	5	5
CC13_Human_Pennsylvania	99	7	5	0.714286	1	1
CC13_Human_Pennsylvania	135	1	1	1	2	2
CC13_Human_Pennsylvania	160	1	1	1	2	2
CC13_Human_South Dakota	135	2	1	0.5	1	1
CC13_Human_Texas	136	7	7	1	1	1
CC13_Human_Texas	99	3	2	0.666667	2	2
CC13_Human_Washington	135	34	29	0.852941	1	1
CC13_Human_Washington	99	23	21	0.913043	2	2
CC13_Human_Washington	198	7	4	0.571429	3	4
CC13_Human_Washington	160	6	6	1	4	3
CC13_Human_Washington	136	2	2	1	5	5
CC13_Human_Washington	25	1	1	1	6	6
CC13_Human_Wisconsin	25	1	1	1	1	1
CC13_Human_Wisconsin	99	1	1	1	1	1
CC13_Human_Wisconsin	135	1	1	1	1	1
CC13_Human_Wisconsin	198	1	1	1	1	1
CC1_Avian_California	15	1	1	1	1	1
CC1_Avian_Minnesota	15	2	2	1	1	1
CC1_Avian_Ohio	15	1	1	1	1	1
CC1_Human_Arizona	15	4	4	1	1	1
CC1_Human_California	15	1	1	1	1	1
CC1_Human_Iowa	15	3	3	1	1	1
CC1_Human_Iowa	163	1	1	1	2	2
CC1_Human_Massachusetts	163	2	2	1	1	1
CC1_Human_Massachusetts	171	1	1	1	2	2
CC1_Human_Michigan	171	1	1	1	1	1
CC1_Human_Minnesota	171	78	71	0.910256	1	1
CC1_Human_Minnesota	15	28	28	1	2	2
CC1_Human_Minnesota	163	28	26	0.928571	2	3
CC1_Human_New Mexico	15	1	1	1	1	1
CC1_Human_New York	171	33	33	1	1	1
CC1_Human_New York	163	27	25	0.925926	2	2
CC1_Human_New York	15	19	19	1	3	3
CC1_Human_Oregon	15	14	14	1	1	1
CC1_Human_Texas	171	2	2	1	1	1
CC1_Human_Texas	15	1	1	1	2	2
CC1_Human_Washington	15	2	2	1	1	1

### Sheet: Tab 4
Data Set S2, Tab 4. Top MGT5 STs in the UK before and after sampling.
		No. of isolates (>= 10)			Rank
Year-month	MGT5 STs	Before	After	%	Before	After
2014-03	ST15	1	1	1	1	1			Months	ST1	ST29	ST79	ST15	ST33	ST423	ST34	ST199	ST333	ST156	ST35	ST55	ST591
2014-03	ST156	1	1	1	1	1			2014-03				1						1
2014-04	ST1	13	13	1	1	1			2014-04	13	1	1	8	3	3	2			3
2014-04	ST15	9	8	0.888889	2	2			2014-05	8	4	4	6	3		1			2			1
2014-04	ST33	3	3	1	3	3			2014-06	5	4	4	3		1				24	1
2014-04	ST156	3	3	1	3	3			2014-07	24	5	12	1	2	3	1	4	3	38	2		3
2014-04	ST423	3	3	1	3	3			2014-08	27	3	6	5	3				2	14	3	1	4
2014-04	ST34	2	2	1	6	6			2014-09	32	17	15	11	5	1	2		1	12	3		7
2014-04	ST29	1	1	1	7	7			2014-10	21	9	7	3	7	2	3	1		7	8		5
2014-04	ST79	1	1	1	7	7			2014-11	16	6	3	1	4		1			4	4
2014-05	ST1	8	8	1	1	1			2014-12	19	5		9	6			1		2	1		1
2014-05	ST15	6	6	1	2	2			2015-01	11	6	1	6	2	2					1		1
2014-05	ST29	4	4	1	3	3			2015-02	10	1	2	8	5		1				2
2014-05	ST79	4	4	1	3	3			2015-03	14	3		11	4	9	2				1
2014-05	ST33	3	3	1	5	5			2015-04	19	2	1	7	7	19	2				2
2014-05	ST156	3	2	0.666667	5	6			2015-05	13	6	3	7	1	15			1		3
2014-05	ST34	1	1	1	7	7			2015-06	28	5	2	8	8	6	3	3	4		2
2014-05	ST591	1	1	1	7	7			2015-07	22	7	19	13	6	12	4	3	6		9	1
2014-06	ST156	70	24	0.342857	1	1			2015-08	18	11	20	3	8	12	5	2	1	1	1
2014-06	ST1	5	5	1	2	2			2015-09	26	26	40	12	7	21	4	6	7		2	2
2014-06	ST15	4	3	0.75	3	5			2015-10	21	11	14	8	7	3	3	6	10		4	2
2014-06	ST29	4	4	1	3	3			2015-11	18	9	9	8	5		2	2	5		2
2014-06	ST79	4	4	1	3	3			2015-12	3	5	5	4	7		1	4	5		3		4
2014-06	ST35	1	1	1	6	6			2016-01	7	13	2	8	4			5			1
2014-06	ST423	1	1	1	6	6			2016-02	7	4		15	4		1	2
2014-07	ST156	152	38	0.25	1	1			2016-03	4	4		8	2		1		1
2014-07	ST1	25	24	0.96	2	2			2016-04	3	5	4	10	5			1	3		2
2014-07	ST79	14	12	0.857143	3	3			2016-05	9	5	4	12	15		1	2	2		7
2014-07	ST29	5	5	1	4	4			2016-06	11	13	9	4	13	2	1	2	1		4	1	1
2014-07	ST199	4	4	1	5	5			2016-07	17	15	13	7	14	1	3	1	5		4	1
2014-07	ST333	3	3	1	6	6			2016-08	15	22	16	5	4	3	8	1	3		1	1	3
2014-07	ST423	3	3	1	6	6			2016-09	16	18	38	7	14	9	7	2	4	1	2	1	6
2014-07	ST591	3	3	1	6	6			2016-10	11	13	24	8	3	14	6	5	1	1	3		5
2014-07	ST33	2	2	1	9	9			2016-11	13	10	7	11	8	19	3	1	2		2	1	3
2014-07	ST35	2	2	1	9	9			2016-12	10	11	1	6	3	15	8	1	3
2014-07	ST15	1	1	1	11	11			2017-01	9	2		5	7	15	3	3	2				1
2014-07	ST34	1	1	1	11	11			2017-02	7	4	2	4	8	1	2		2
2014-08	ST156	30	14	0.466667	1	2			2017-03	9	4	5	15	3		1	2	3		1		5
2014-08	ST1	27	27	1	2	1			2017-04	4	4	6	3	5		4	4	7			2	9
2014-08	ST79	6	6	1	3	3			2017-05	8	27	5	8	8			3	5		1	2	8
2014-08	ST15	5	5	1	4	4			2017-06	13	20	9	5	6		7	3	3			3	1
2014-08	ST591	4	4	1	5	5			2017-07	17	19	15	5	7		6	12	6		2	12	2
2014-08	ST29	3	3	1	6	6			2017-08	21	14	31	5	3		8	9	6		5	19	2
2014-08	ST33	3	3	1	6	6			2017-09	25	36	21	2	3		2	3	6		1	15	1
2014-08	ST35	3	3	1	6	6			2017-10	22	18	18	6	4		2	12	2		2	5
2014-08	ST333	2	2	1	9	9			2017-11	9	4	11	3	6		5	7			1	2	1
2014-08	ST55	1	1	1	10	10			2017-12	5	8	6	5	4	1		3				3	1
2014-09	ST1	37	32	0.864865	1	1			2018-01	5	2	1	5	2		3	2	1
2014-09	ST29	20	17	0.85	2	2			2018-02	6	2	1	5	1		1	3
2014-09	ST591	19	7	0.368421	3	6			2018-03	3	3	2	1
2014-09	ST156	17	12	0.705882	4	4			2018-04	10	6		4	4		3					1
2014-09	ST79	16	15	0.9375	5	3			2018-05	15	11	7	7	2		1	1	1		1	1
2014-09	ST15	11	11	1	6	5			2018-06	11	15	4	4	5		3	4	2			2
2014-09	ST33	7	5	0.714286	7	7			2018-07	6	7	2				3
2014-09	ST35	3	3	1	8	8
2014-09	ST34	2	2	1	9	9
2014-09	ST333	1	1	1	10	10
2014-09	ST423	1	1	1	10	10
2014-10	ST1	25	21	0.84	1	1
2014-10	ST35	12	8	0.666667	2	3
2014-10	ST29	9	9	1	3	2
2014-10	ST156	9	7	0.777778	3	4
2014-10	ST33	7	7	1	5	4
2014-10	ST79	7	7	1	5	4
2014-10	ST591	5	5	1	7	7
2014-10	ST15	3	3	1	8	8
2014-10	ST34	3	3	1	8	8
2014-10	ST423	2	2	1	10	10
2014-10	ST199	1	1	1	11	11
2014-11	ST1	18	16	0.888889	1	1
2014-11	ST29	8	6	0.75	2	2
2014-11	ST156	5	4	0.8	3	3
2014-11	ST33	4	4	1	4	3
2014-11	ST35	4	4	1	4	3
2014-11	ST79	3	3	1	6	6
2014-11	ST15	2	1	0.5	7	7
2014-11	ST34	1	1	1	8	7
2014-12	ST1	19	19	1	1	1
2014-12	ST15	10	9	0.9	2	2
2014-12	ST33	6	6	1	3	3
2014-12	ST29	5	5	1	4	4
2014-12	ST156	2	2	1	5	5
2014-12	ST35	1	1	1	6	6
2014-12	ST199	1	1	1	6	6
2014-12	ST591	1	1	1	6	6
2015-01	ST1	12	11	0.916667	1	1
2015-01	ST29	9	6	0.666667	2	2
2015-01	ST15	7	6	0.857143	3	2
2015-01	ST33	2	2	1	4	4
2015-01	ST423	2	2	1	4	4
2015-01	ST35	1	1	1	6	6
2015-01	ST79	1	1	1	6	6
2015-01	ST591	1	1	1	6	6
2015-02	ST1	10	10	1	1	1
2015-02	ST15	8	8	1	2	2
2015-02	ST33	5	5	1	3	3
2015-02	ST29	2	1	0.5	4	6
2015-02	ST35	2	2	1	4	4
2015-02	ST79	2	2	1	4	4
2015-02	ST34	1	1	1	7	6
2015-03	ST1	14	14	1	1	1
2015-03	ST15	11	11	1	2	2
2015-03	ST423	10	9	0.9	3	3
2015-03	ST33	4	4	1	4	4
2015-03	ST29	3	3	1	5	5
2015-03	ST34	3	2	0.666667	5	6
2015-03	ST35	1	1	1	7	7
2015-04	ST423	23	19	0.826087	1	1
2015-04	ST1	21	19	0.904762	2	1
2015-04	ST15	8	7	0.875	3	3
2015-04	ST33	8	7	0.875	3	3
2015-04	ST29	2	2	1	5	5
2015-04	ST34	2	2	1	5	5
2015-04	ST35	2	2	1	5	5
2015-04	ST79	1	1	1	8	8
2015-05	ST423	21	15	0.714286	1	1
2015-05	ST1	14	13	0.928571	2	2
2015-05	ST15	7	7	1	3	3
2015-05	ST29	7	6	0.857143	3	4
2015-05	ST35	3	3	1	5	5
2015-05	ST79	3	3	1	5	5
2015-05	ST33	1	1	1	7	7
2015-05	ST333	1	1	1	7	7
2015-06	ST1	45	28	0.622222	1	1
2015-06	ST33	10	8	0.8	2	2
2015-06	ST15	9	8	0.888889	3	2
2015-06	ST423	6	6	1	4	4
2015-06	ST29	5	5	1	5	5
2015-06	ST333	4	4	1	6	6
2015-06	ST34	3	3	1	7	7
2015-06	ST199	3	3	1	7	7
2015-06	ST35	2	2	1	9	9
2015-06	ST79	2	2	1	9	9
2015-07	ST79	27	19	0.703704	1	2
2015-07	ST1	25	22	0.88	2	1
2015-07	ST423	16	12	0.75	3	4
2015-07	ST15	13	13	1	4	3
2015-07	ST35	9	9	1	5	5
2015-07	ST29	8	7	0.875	6	6
2015-07	ST333	7	6	0.857143	7	7
2015-07	ST33	6	6	1	8	7
2015-07	ST34	4	4	1	9	9
2015-07	ST199	3	3	1	10	10
2015-07	ST55	1	1	1	11	11
2015-08	ST79	26	20	0.769231	1	1
2015-08	ST1	23	18	0.782609	2	2
2015-08	ST29	13	11	0.846154	3	4
2015-08	ST423	13	12	0.923077	3	3
2015-08	ST33	8	8	1	5	5
2015-08	ST15	5	3	0.6	6	7
2015-08	ST34	5	5	1	6	6
2015-08	ST199	2	2	1	8	8
2015-08	ST35	1	1	1	9	9
2015-08	ST156	1	1	1	9	9
2015-08	ST333	1	1	1	9	9
2015-09	ST79	62	40	0.645161	1	1
2015-09	ST29	38	26	0.684211	2	2
2015-09	ST1	28	26	0.928571	3	2
2015-09	ST423	28	21	0.75	3	4
2015-09	ST333	24	7	0.291667	5	6
2015-09	ST15	13	12	0.923077	6	5
2015-09	ST33	8	7	0.875	7	6
2015-09	ST199	6	6	1	8	8
2015-09	ST34	4	4	1	9	9
2015-09	ST55	3	2	0.666667	10	10
2015-09	ST35	2	2	1	11	10
2015-10	ST333	31	10	0.322581	1	4
2015-10	ST1	27	21	0.777778	2	1
2015-10	ST79	19	14	0.736842	3	2
2015-10	ST29	16	11	0.6875	4	3
2015-10	ST33	9	7	0.777778	5	6
2015-10	ST15	8	8	1	6	5
2015-10	ST199	6	6	1	7	7
2015-10	ST35	4	4	1	8	8
2015-10	ST34	3	3	1	9	9
2015-10	ST423	3	3	1	9	9
2015-10	ST55	2	2	1	11	11
2015-11	ST1	24	18	0.75	1	1
2015-11	ST29	10	9	0.9	2	2
2015-11	ST79	10	9	0.9	2	2
2015-11	ST15	8	8	1	4	4
2015-11	ST333	6	5	0.833333	5	5
2015-11	ST33	5	5	1	6	5
2015-11	ST34	2	2	1	7	7
2015-11	ST35	2	2	1	7	7
2015-11	ST199	2	2	1	7	7
2015-12	ST29	8	5	0.625	1	2
2015-12	ST33	7	7	1	2	1
2015-12	ST333	7	5	0.714286	2	2
2015-12	ST79	5	5	1	4	2
2015-12	ST15	4	4	1	5	5
2015-12	ST199	4	4	1	5	5
2015-12	ST591	4	4	1	5	5
2015-12	ST1	3	3	1	8	8
2015-12	ST35	3	3	1	8	8
2015-12	ST34	1	1	1	10	10
2016-01	ST29	15	13	0.866667	1	1
2016-01	ST1	9	7	0.777778	2	3
2016-01	ST15	8	8	1	3	2
2016-01	ST199	7	5	0.714286	4	4
2016-01	ST33	4	4	1	5	5
2016-01	ST79	3	2	0.666667	6	6
2016-01	ST35	1	1	1	7	7
2016-02	ST15	16	15	0.9375	1	1
2016-02	ST1	7	7	1	2	2
2016-02	ST29	5	4	0.8	3	3
2016-02	ST33	4	4	1	4	3
2016-02	ST199	2	2	1	5	5
2016-02	ST34	1	1	1	6	6
2016-03	ST15	8	8	1	1	1
2016-03	ST1	4	4	1	2	2
2016-03	ST29	4	4	1	2	2
2016-03	ST33	3	2	0.666667	4	4
2016-03	ST34	1	1	1	5	5
2016-03	ST333	1	1	1	5	5
2016-04	ST15	10	10	1	1	1
2016-04	ST33	7	5	0.714286	2	2
2016-04	ST29	5	5	1	3	2
2016-04	ST79	4	4	1	4	4
2016-04	ST333	4	3	0.75	4	5
2016-04	ST1	3	3	1	6	5
2016-04	ST35	2	2	1	7	7
2016-04	ST199	1	1	1	8	8
2016-05	ST1	16	9	0.5625	1	3
2016-05	ST33	15	15	1	2	1
2016-05	ST15	13	12	0.923077	3	2
2016-05	ST29	8	5	0.625	4	5
2016-05	ST35	7	7	1	5	4
2016-05	ST79	4	4	1	6	6
2016-05	ST199	4	2	0.5	6	7
2016-05	ST333	2	2	1	8	7
2016-05	ST34	1	1	1	9	9
2016-06	ST1	19	11	0.578947	1	3
2016-06	ST29	19	13	0.684211	1	1
2016-06	ST33	14	13	0.928571	3	1
2016-06	ST79	11	9	0.818182	4	4
2016-06	ST15	5	4	0.8	5	5
2016-06	ST35	4	4	1	6	5
2016-06	ST199	2	2	1	7	7
2016-06	ST423	2	2	1	7	7
2016-06	ST34	1	1	1	9	9
2016-06	ST55	1	1	1	9	9
2016-06	ST333	1	1	1	9	9
2016-06	ST591	1	1	1	9	9
2016-07	ST33	24	14	0.583333	1	3
2016-07	ST29	20	15	0.75	2	2
2016-07	ST1	18	17	0.944444	3	1
2016-07	ST79	13	13	1	4	4
2016-07	ST15	7	7	1	5	5
2016-07	ST333	5	5	1	6	6
2016-07	ST35	4	4	1	7	7
2016-07	ST34	3	3	1	8	8
2016-07	ST55	1	1	1	9	9
2016-07	ST199	1	1	1	9	9
2016-07	ST423	1	1	1	9	9
2016-08	ST29	39	22	0.564103	1	1
2016-08	ST79	21	16	0.761905	2	2
2016-08	ST1	19	15	0.789474	3	3
2016-08	ST34	9	8	0.888889	4	4
2016-08	ST15	6	5	0.833333	5	5
2016-08	ST33	5	4	0.8	6	6
2016-08	ST423	5	3	0.6	6	7
2016-08	ST591	5	3	0.6	6	7
2016-08	ST333	3	3	1	9	7
2016-08	ST35	1	1	1	10	10
2016-08	ST55	1	1	1	10	10
2016-08	ST199	1	1	1	10	10
2016-09	ST79	52	38	0.730769	1	1
2016-09	ST29	30	18	0.6	2	2
2016-09	ST1	24	16	0.666667	3	3
2016-09	ST33	17	14	0.823529	4	4
2016-09	ST423	15	9	0.6	5	5
2016-09	ST15	9	7	0.777778	6	6
2016-09	ST34	8	7	0.875	7	6
2016-09	ST591	7	6	0.857143	8	8
2016-09	ST199	4	2	0.5	9	10
2016-09	ST333	4	4	1	9	9
2016-09	ST35	3	2	0.666667	11	10
2016-09	ST55	1	1	1	12	12
2016-09	ST156	1	1	1	12	12
2016-10	ST79	30	24	0.8	1	1
2016-10	ST423	19	14	0.736842	2	2
2016-10	ST1	16	11	0.6875	3	4
2016-10	ST29	16	13	0.8125	3	3
2016-10	ST199	9	5	0.555556	5	7
2016-10	ST15	8	8	1	6	5
2016-10	ST34	6	6	1	7	6
2016-10	ST35	5	3	0.6	8	9
2016-10	ST591	5	5	1	8	7
2016-10	ST33	4	3	0.75	10	9
2016-10	ST156	1	1	1	11	11
2016-10	ST333	1	1	1	11	11
2016-11	ST423	27	19	0.703704	1	1
2016-11	ST29	19	10	0.526316	2	4
2016-11	ST1	15	13	0.866667	3	2
2016-11	ST15	14	11	0.785714	4	3
2016-11	ST79	11	7	0.636364	5	6
2016-11	ST33	8	8	1	6	5
2016-11	ST333	6	2	0.333333	7	9
2016-11	ST34	4	3	0.75	8	7
2016-11	ST591	3	3	1	9	7
2016-11	ST35	2	2	1	10	9
2016-11	ST55	1	1	1	11	11
2016-11	ST199	1	1	1	11	11
2016-12	ST423	32	15	0.46875	1	1
2016-12	ST1	13	10	0.769231	2	3
2016-12	ST29	13	11	0.846154	2	2
2016-12	ST333	9	3	0.333333	4	6
2016-12	ST34	8	8	1	5	4
2016-12	ST15	6	6	1	6	5
2016-12	ST33	4	3	0.75	7	6
2016-12	ST199	2	1	0.5	8	8
2016-12	ST79	1	1	1	9	8
2017-01	ST423	19	15	0.789474	1	1
2017-01	ST1	10	9	0.9	2	2
2017-01	ST33	7	7	1	3	3
2017-01	ST15	6	5	0.833333	4	4
2017-01	ST199	4	3	0.75	5	5
2017-01	ST34	3	3	1	6	5
2017-01	ST29	2	2	1	7	7
2017-01	ST333	2	2	1	7	7
2017-01	ST591	1	1	1	9	9
2017-02	ST1	8	7	0.875	1	2
2017-02	ST33	8	8	1	1	1
2017-02	ST15	5	4	0.8	3	3
2017-02	ST29	4	4	1	4	3
2017-02	ST79	4	2	0.5	4	5
2017-02	ST423	3	1	0.333333	6	8
2017-02	ST34	2	2	1	7	5
2017-02	ST333	2	2	1	7	5
2017-03	ST15	16	15	0.9375	1	1
2017-03	ST1	11	9	0.818182	2	2
2017-03	ST591	10	5	0.5	3	3
2017-03	ST79	9	5	0.555556	4	3
2017-03	ST29	4	4	1	5	5
2017-03	ST33	3	3	1	6	6
2017-03	ST333	3	3	1	6	6
2017-03	ST199	2	2	1	8	8
2017-03	ST34	1	1	1	9	9
2017-03	ST35	1	1	1	9	9
2017-04	ST591	17	9	0.529412	1	1
2017-04	ST333	11	7	0.636364	2	2
2017-04	ST79	9	6	0.666667	3	3
2017-04	ST55	6	2	0.333333	4	10
2017-04	ST33	5	5	1	5	4
2017-04	ST34	5	4	0.8	5	5
2017-04	ST1	4	4	1	7	5
2017-04	ST29	4	4	1	7	5
2017-04	ST199	4	4	1	7	5
2017-04	ST15	3	3	1	10	9
2017-05	ST29	34	27	0.794118	1	1
2017-05	ST33	15	8	0.533333	2	2
2017-05	ST591	11	8	0.727273	3	2
2017-05	ST15	9	8	0.888889	4	2
2017-05	ST1	8	8	1	5	2
2017-05	ST333	8	5	0.625	5	6
2017-05	ST55	5	2	0.4	7	9
2017-05	ST79	5	5	1	7	6
2017-05	ST199	3	3	1	9	8
2017-05	ST35	1	1	1	10	10
2017-06	ST29	23	20	0.869565	1	1
2017-06	ST79	19	9	0.473684	2	3
2017-06	ST1	15	13	0.866667	3	2
2017-06	ST33	9	6	0.666667	4	5
2017-06	ST34	8	7	0.875	5	4
2017-06	ST15	5	5	1	6	6
2017-06	ST333	4	3	0.75	7	7
2017-06	ST55	3	3	1	8	7
2017-06	ST199	3	3	1	8	7
2017-06	ST591	1	1	1	10	10
2017-07	ST1	25	17	0.68	1	2
2017-07	ST29	24	19	0.791667	2	1
2017-07	ST79	21	15	0.714286	3	3
2017-07	ST55	14	12	0.857143	4	4
2017-07	ST199	13	12	0.923077	5	4
2017-07	ST333	11	6	0.545455	6	7
2017-07	ST33	7	7	1	7	6
2017-07	ST34	7	6	0.857143	7	7
2017-07	ST15	5	5	1	9	9
2017-07	ST35	3	2	0.666667	10	10
2017-07	ST591	3	2	0.666667	10	10
2017-08	ST79	40	31	0.775	1	1
2017-08	ST1	26	21	0.807692	2	2
2017-08	ST55	24	19	0.791667	3	3
2017-08	ST29	17	14	0.823529	4	4
2017-08	ST333	14	6	0.428571	5	7
2017-08	ST199	10	9	0.9	6	5
2017-08	ST34	8	8	1	7	6
2017-08	ST35	7	5	0.714286	8	8
2017-08	ST15	5	5	1	9	8
2017-08	ST33	3	3	1	10	10
2017-08	ST591	2	2	1	11	11
2017-09	ST29	61	36	0.590164	1	1
2017-09	ST79	41	21	0.512195	2	3
2017-09	ST1	30	25	0.833333	3	2
2017-09	ST55	20	15	0.75	4	4
2017-09	ST199	7	3	0.428571	5	6
2017-09	ST333	7	6	0.857143	5	5
2017-09	ST33	3	3	1	7	6
2017-09	ST15	2	2	1	8	8
2017-09	ST34	2	2	1	8	8
2017-09	ST35	2	1	0.5	8	10
2017-09	ST591	1	1	1	11	10
2017-10	ST1	26	22	0.846154	1	1
2017-10	ST29	21	18	0.857143	2	2
2017-10	ST79	20	18	0.9	3	2
2017-10	ST199	14	12	0.857143	4	4
2017-10	ST15	7	6	0.857143	5	5
2017-10	ST55	5	5	1	6	6
2017-10	ST33	4	4	1	7	7
2017-10	ST35	3	2	0.666667	8	8
2017-10	ST34	2	2	1	9	8
2017-10	ST333	2	2	1	9	8
2017-11	ST79	14	11	0.785714	1	1
2017-11	ST1	10	9	0.9	2	2
2017-11	ST199	9	7	0.777778	3	3
2017-11	ST33	8	6	0.75	4	4
2017-11	ST34	6	5	0.833333	5	5
2017-11	ST29	5	4	0.8	6	6
2017-11	ST15	3	3	1	7	7
2017-11	ST55	2	2	1	8	8
2017-11	ST35	1	1	1	9	9
2017-11	ST591	1	1	1	9	9
2017-12	ST29	10	8	0.8	1	1
2017-12	ST1	7	5	0.714286	2	3
2017-12	ST79	6	6	1	3	2
2017-12	ST15	5	5	1	4	3
2017-12	ST55	5	3	0.6	4	6
2017-12	ST33	4	4	1	6	5
2017-12	ST199	4	3	0.75	6	6
2017-12	ST423	1	1	1	8	8
2017-12	ST591	1	1	1	8	8
2018-01	ST1	5	5	1	1	1
2018-01	ST15	5	5	1	1	1
2018-01	ST34	3	3	1	3	3
2018-01	ST29	2	2	1	4	4
2018-01	ST33	2	2	1	4	4
2018-01	ST199	2	2	1	4	4
2018-01	ST79	1	1	1	7	7
2018-01	ST333	1	1	1	7	7
2018-02	ST1	6	6	1	1	1
2018-02	ST15	5	5	1	2	2
2018-02	ST199	5	3	0.6	2	3
2018-02	ST29	2	2	1	4	4
2018-02	ST33	1	1	1	5	5
2018-02	ST34	1	1	1	5	5
2018-02	ST79	1	1	1	5	5
2018-03	ST1	3	3	1	1	1
2018-03	ST29	3	3	1	1	1
2018-03	ST79	2	2	1	3	3
2018-03	ST15	1	1	1	4	4
2018-04	ST29	12	6	0.5	1	2
2018-04	ST1	10	10	1	2	1
2018-04	ST33	5	4	0.8	3	3
2018-04	ST15	4	4	1	4	3
2018-04	ST34	3	3	1	5	5
2018-04	ST55	1	1	1	6	6
2018-05	ST29	31	11	0.354839	1	2
2018-05	ST1	22	15	0.681818	2	1
2018-05	ST15	7	7	1	3	3
2018-05	ST79	7	7	1	3	3
2018-05	ST33	2	2	1	5	5
2018-05	ST34	1	1	1	6	6
2018-05	ST35	1	1	1	6	6
2018-05	ST55	1	1	1	6	6
2018-05	ST199	1	1	1	6	6
2018-05	ST333	1	1	1	6	6
2018-06	ST29	24	15	0.625	1	1
2018-06	ST1	13	11	0.846154	2	2
2018-06	ST33	7	5	0.714286	3	3
2018-06	ST79	7	4	0.571429	3	4
2018-06	ST15	4	4	1	5	4
2018-06	ST199	4	4	1	5	4
2018-06	ST34	3	3	1	7	7
2018-06	ST55	2	2	1	8	8
2018-06	ST333	2	2	1	8	8
2018-07	ST29	7	7	1	1	1
2018-07	ST1	6	6	1	2	2
2018-07	ST34	3	3	1	3	3
2018-07	ST79	2	2	1	4	4

### Sheet: Tab 5
Data Set S2, Tab 5. The larger ODC clusters forming of different MGT4 STs in UK based on the dataset after sampling.
			ODC2 (>=50 strains)				ODC5 (>=50 strains)
MGT4 ST	MGT4 CC	Total No. of isolates	No. of clusters (No. of isolates)	%	OR (***)		No. of clusters (No. of isolates)	% *	OR (***)	Reported outbrak
ST15	CC1	1596	1 (58)	0.0363409	0.154983		3 (235)	0.147243	0.257536
ST326	CC1	166	0 (0)	0	0		0 (0)	0	0
ST171	CC1	158	1 (72)	0.455696	4.58234		1 (92)	0.582278	2.69655
ST208	CC1	119	0 (0)	0	0		0 (0)	0	0
ST163	CC1	105	1 (50)	0.47619	4.90378		1 (56)	0.533333	2.18656
ST25	CC13	1098	5 (307)	0.279599	2.383		4 (658)	0.599271	3.46761	Hörmansdorfer et al. 2017
ST13	CC13	490	3 (140)	0.285714	2.23099		2 (396)	0.808163	9.25311	Inns et al. 2017
ST100	CC13	284	1 (211)	0.742958	18.1308		1 (276)	0.971831	73.0642	Kanagarajah et al. 2018
ST31	CC13	166	1 (120)	0.722892	15.024		1 (166)	1	inf
ST29	CC13	97	1 (0)	0	0		1 (83)	0.85567	11.5524
ST17	CC13	97	1 (74)	0.762887	17.8252		1 (96)	0.989691	188.574
ST24	CC5	161	0 (0)	0	0		0 (0)	0	0
Other STs		2787	-	-	-		-	-	-
Total		7324	13 (1179)	0.160978	-		19 (2534)	0.345986	-
* Proportion of number of isolates belonging to ODC2/5 larger clusters (>= 50 isolates) in each ST type.
*** OR values were of statistic significance with P < 0.05 (Fisher exact test).

### Sheet: Tab 6
Data Set S2, Tab 6. ODC2 clustering comparison between CC1 and CC13 based on the UK clinical isolates from 2014 to 2018 aftering sampling.
	ODC2										ODC5
		No. of clusters			Fisher exact test							No. of clusters			Fisher exact test
MGT4	Total clusters	>= 50 clusters	< 50 isolates		P value	OR	Shannon.Wiener index	Simpson index	Evenness index		Total No. of clusters	>= 50 strains	< 50 strains		P value	OR	Shannon.Wiener index	Simpson index	Evenness index
CC13	958	9	949		<0.001	4.26	5.54137	0.982275	0.807209		443	10	433		<0.05	2.81	4.06578	0.94976	0.667225
CC1	1800	4	1796				6.88584	0.997317	0.918658		1105	9	1096				5.97954	0.992936	0.853293
